# Agonism between family groups of cooperative breeding smooth-coated otters (*Lutrogale perspicillata*)

**DOI:** 10.1101/2023.12.18.572272

**Authors:** Fan Zheng, Darren Ang Chuin How, Mei-Mei Tan Heng Yee, Philip Johns

## Abstract

Intraspecific agonistic interactions are common in the animal kingdom and have significant consequences for animals. With a growing population and limited resources, these interactions have been observed more frequently among smooth-coated otters in Singapore. However, little is known about the behavioral patterns of these interactions and the factors that may affect their outcomes. To address this, we analyzed intraspecific agonistic interactions through publicly available videos from citizen scientists. Our analysis revealed different behavioral patterns and typical behaviors between winning and losing family groups in different environments. We also found suggestive evidence that larger family groups with more individuals than opponents have an advantage in these interactions. The environment in which an interaction occurs may also affect its intensity.
