## Supplementary material for "Agonism between family groups of cooperative breeding smooth-coated otters (*Lutrogale perspicillata*)": Table A1

### Sheet: Sheet1
Table A1. Sources of the videos of the intraspecific agonistic interactions events that be used in this study.
Event	Categories	ID	Head Count W	Head Count L	URL
1	Water Fight	170726	8	3	https://figshare.com/s/4be90ad4e1600497dd5a
2	Water Fight	171130	5	2	https://figshare.com/s/f366a0e2284fcbfa1249
3	Water Fight	171230	14	3	https://figshare.com/s/7990a771551380a7a272
4	Water Fight	20/10/2015	5	5	https://www.youtube.com/watch?v=75Q1qVFYJkk&t=10s
5	Water Fight	24052021	9	6	https://www.facebook.com/watch?ref=search&v=489851592172546&external_log_id=ed9362d0-c8f9-4828-b836-65e0c6a3afa8&q=otter%20fight%20singapore
6	Water Fight	1	8	4	https://figshare.com/s/8ed0fa1e9f2935a9f6f6
7	Water Fight	170618	11	3	https://figshare.com/s/bfbcc6ad437de77df062
8	Water Fight	27102018	9	8	https://www.facebook.com/watch/?v=740025516340687
9	Water Fight	Nb.10	14	11	https://www.youtube.com/watch?v=xPgmKZ59jeo
10	Land Fight	110520	7	6	https://www.youtube.com/watch?v=dE9v4wai7AY
11	Land Fight	14012018	7	3	https://www.facebook.com/100012383345920/videos/594244720998301
12	Land Fight	171001	11	6	https://figshare.com/s/1bcf4066bb3297479ecd https://figshare.com/s/49382f2a0ed95ae7786b https://figshare.com/s/ac5c711629f104f6183a https://figshare.com/s/66f175533297fe65ac20 https://figshare.com/s/71ac8c0494dca3c1920490 https://figshare.com/s/931a1613020dc0cb002c https://figshare.com/s/e25edd4ce45078780111 https://figshare.com/s/e25edd4ce45078780111 https://figshare.com/s/daa0f858cffd85ad3fad h…
