## Supplementary material for "Agonism between family groups of cooperative breeding smooth-coated otters (*Lutrogale perspicillata*)": Table A2

### Sheet: Sheet1
Table A2. Information on the literature and studies referenced in order to construct the grand ethogram.
Nb.	Author(s)	Study Country	Otters Status	Otter species	Title of the journal article / Topic of study	DOI/website	Date of the publication / research	Title of the journal (if applicable)	Volume and issue number (if applicable)	Page range
1	Haaken Zhong Bungum et al.	Singapore	Free-ranging	smooth-coated otters	Aggressive interactions between smooth-coated otters and water monitor lizards in Singapore	https://doi.org/10.1101/2022.07.01.498521	2022-07-03	bioRxiv; Cold Spring Harbor	-	-
2	Jan Reed-Smith et al.	Tanzania	Captive	spotted-necked otters	Preliminary report on the behavior of spotted-necked otter (Lutra maculicollis, Lichtenstein, 1835) living in a lentic ecosystem	https://doi.org/10.1002/zoo.21118	2014-02-12	Zoo Biology	Volume 33, Issue 2	121-130
3	Michelle L. Green et al.	USA	Free-ranging	river otters	Communication stations: cameras reveal river otter (Lontra canadensis) behavior and activity patterns at latrines	https://doi.org/10.1007/s10164-015-0435-7	2015-06-21	Journal of Ethology	Volume 33	225–234
4	C. Rossi et al.	Italy	Captive	small-clawed otters	Effect of visitors on the behaviour of three Asian small-clawed otters Aonyx cinereus at Cattolica Aquarium	https://doi.org/10.1111/izy.12268	2020-08-10	International Zoo Yearbook	Volume 54, Issue 1	53-59
5	Lara C. Metrione et al.	USA, UK, Germany	Captive	giant river otters	Characterization of the behavior and reproductive endocrinology of giant river otters (Pteronura brasiliensis) in managed care	https://doi.org/10.1002/zoo.21441	2018-08-29	Zoo Biology	Volume 37, Issue 5	300-309
6	Beckel, Annamarie Lucille	USA	Free-ranging & Captive	river otters	Behavior of Free-Ranging and Captive River Otters in Northcentral Wisconsin	http://www.proquest.com/docview/303064736/abstract/B99931139124B09PQ/1	1982	ProQuest Dissertations and Theses
7	Faurot-Daniels, Ellen R.	USA	Free-ranging	sea otters	Development of motor skills in the California sea otter pup (Enhydra lutris)	http://www.proquest.com/docview/303981363/abstract/89B0030E04984D47PQ/1	1991	ProQuest Dissertations and Theses
8	J. M. Packard and C. A. Ribic	-	-	sea otters	Classification of the behavior of sea otters (Enhydra lutris)	https://doi.org/10.1139/z82-184	1982-06-01	Canadian Journal of Zoology	Volume 60, Number 6	1362-1373
9	Matthew J.Hasenjag	USA	Captive	North American river otter	Effects of increased feeding frequency on captive North American river otter (Lontra canadensis) behavior	https://doi.org/doi:10.25335/M5GQ3S	2011	Electronic Theses & Dissertations
10	Olga M. Azevedo et al.	Portugal	Captive	Common Otters	How do Common Otters (Lutra lutra, Linnaeus 1758) Interact? Behavioral Study on a Pair of Otters in Captivity	10.12966/abc.05.02.2015	2015-05-01	Animal Behavior and Cognition	Volume 2, Issue 2	124-131
11	Heide D. Island et al.	USA	Captive	North American River Otters	A Longitudinal Study of Parenting Conditions on Two Adult, North American River Otters’ (Lontra Canadensis) Repetitive Behavior	https://doi.org/10.1080/10888705.2021.1880906	2021-02-10	Journal of Applied Animal Welfare Science	Volume 26, Issue 1	15-28
12	Rachel L. Williams et al.	UK	Captive	North American river otters	The Accuracy of Behavioural Data Collected by Visitors in a Zoo Environment: Can Visitors Collect Meaningful Data?	https://doi.org/10.1155/2012/724835	2012-08-08	International Journal of Zoology	Special Issue: The Role of Citizen Science and Volunteer Data Collection in Zoological Research
13	Mei Mei	Singapore	Free-ranging	smooth-coated otters	The intraspecific agonism of smooth-coated otters in Sinagpore		2021
14	Darren	Singapore	Free-ranging	smooth-coated otters	The intraspecific agonism of smooth-coated otters in Sinagpore		2022
15	J. Morales et al.	Spain	Captive	Eurasian otter	Skinning toads is innate behaviour in otter (Lutra lutra) cubs	https://doi.org/10.1080/03949370.2015.1076525	2015-09-18	Ethology Ecology & Evolution	Volume 28, Issue 4	414-426
16	Stephen R. Ross	USA	Captive	Asian small-clawed otters	The eﬀect of a simple feeding enrichment strategy on the behaviour of two Asian small-clawed otters (Aonyx cinerea)	https://aquaticmammalsjournal.org/share/AquaticMammalsIssueArchives/2002/AquaticMammals_28-02/28-02_Ross.pdf	2022	Aquatic Mammals	Volume 28, Issue 2	113-120
17	Carla Almonte	USA	Captive	North American River Otters	Classification of Captive North American River Otters (Lontra canadensis) Vocal Repertoires: Individual Variations, and Age Class Comparisons	10.12966/abc.11.07.2014	2014	Animal Behavior and Cognition	Volume 1, Issue 4	502-517
18	Paige Morabito & Meredith J. Bashaw	USA	Captive	North American River Otters	A Survey of Abnormal Repetitive Behaviors in North American River Otters Housed in Zoos	https://doi.org/10.1080/10888705.2012.658334	2012	Journal of Applied Animal Welfare Science	Volume 15, Issue 3	208-221
19	Elisa Bandini et al.	-	Free-ranging & Captive	-	A Short Report on the Extent of Stone Handling Behavior Across Otter Species	https://doi.org/10.26451/abc.08.01.02.2021	2020	Animal Behavior and Cognition	Volume 8, Issue 1	15-22
20	Mari-Lisa Allison et al.	UK	Free-ranging & Captive	Asian small-clawed and smooth-coated otters	The drivers and functions of rock juggling in otters	https://doi.org/10.1098/rsos.200141	2020-05-06	Royal Society Open Science	Volume 7
