## Supplementary material for "Agonism between family groups of cooperative breeding smooth-coated otters (*Lutrogale perspicillata*)": Table A3

### Sheet: Sheet1
Table A3.1. Behavioral items that collected in the previous otters studies (See Table A2 for more information about the collected studies)
Nb.	ID	Discription	Author	Total cited times
1	Alert	Otter stop mid-activity, raising head to look around, sometimes standing in an upright position on their hind legs to survey the area.	mei-mei, haaken, Reed-Smith	3
2	Allogroom	Otter licks or scratches with forepaws or hind-paws, or rubs and rolls on another otter’s fur	Green, Rossi, Metrione, Beckel, Faurot-Daniels, Reed-Smith	6
3	Bite (fight)	Otter opens mouth and closes on another otter intensely and briefly	mei-mei, haaken, packard, Beckel	4
4	Bobbing?Float?	Otter treading water while remaining stationary, without locomotion	mei-mei, haaken, packard, Reed-Smith	4
5	Body Rub	Otter rubs head and neck on ground or drags ventral portion of body on ground	Green , Hasenjager	2
6	Circle around	Otter(s) form a circle around one or more otters	mei-mei	1
7	Clapping	Otter places itself on top of its posterior limbs, moving its anterior limbs against each other repeatedly. Sometimes the otter jumps slightly.	Azevedo	1
8	Climb	Otter uses anterior limbs to pull and posterior limbs to push body up along a vertical structure	mei-mei	1
9	Defecate/Spraint	Otter urinates and/or defecates	Green , Rossi , Azevedo , Island, Beckel, Reed-Smith	6
10	Defend	Otter positions self to block entrance to holt from other otters, vocalizing and posturing, while remaining within holt.	darren	1
11	Dig	Otter uses front legs to move dirt, leaves, etc., on ground	Green	1
12	Dive	Otter enters water head first, followed by rest of body rolling forward and lastly the tail	mei-mei, haaken, sarah, packard, Reed-Smith	5
13	Drag	Otter moves slowly, shuffling the ventral part of the body on the ground	Rossi	1
14	Enter water	Otter enters body of water anterior limbs followed by rest of body.	mei-mei, Reed-Smith	2
15	Fall backwards	Otter falls backwards into water, back of head hitting water surface first	mei-mei	1
16	Eat	Otter is eating or chewing food item, anterior limbs sometimes assist with holding item.	Azevedo , Green , Hasenjager, Haaken, Packard, Reed-Smith	6
17	Grab	Otter uses anterior paws close around another otter's body part.	mei-mei	1
18	Flinch away	Otter swerves or jerks its body away from another immediate otter, sometimes taking a few steps back.	darren, azevado	2
19	Jump	Otter lifts anterior limbs followed by pushing off with posterior limbs.	mei-mei	1
20	Latrine Dance	Otter stomps its rear legs several times before defecating and/or urinating	Green , Hasenjager, Island, Beckel, Reed-Smith	5
21	Line Movement	Otter(s) form and move together in a line	mei-mei	1
22	Lunge	Otter suddenly performs a forward body movement towards another immediate otter	mei-mei, haaken, packard, Reed-Smith	4
23	Masturbation	Otter performs a sexual display, such as licking at anogenital areas, without intent to mate	Rossi , Packard	2
24	Mount	Otter mounts another otter, biting of nape of neck may occur during mounting, mating may also occur.	Green , Azevedo , Island, Beckel	4
25	Nape bite	Otter closes mouth around nape of neck of another otter.	green , island	2
26	Nose contact	Otter uses nose to touch another otter in a solicitous, usually the nose but can be on any part of the body.	mei-mei, packard, island, Beckel	4
27	Onto land	Otter uses anterior limbs to pull body out of water.	mei-mei, Reed-Smith	2
28	Periscope	Otter's stretches head and neck upwards above water, sometimes pausing to look around.	mei-mei, packard, reed-smith	3
29	Play	Otter interacts in a playful non-aggressive manner with another otter, or towards object or enrichment	Rossi , azevedo , Faurot-Daniels, Reed-Smith	4
30	Play-fighting	Otter chases and feigns fight with other otter, wrestling and rolling, without aggression	Rossi , azevedo , haaken, Reed-Smith	4
31	Porpoise	Otter swims quickly forward by propelling body head first out of water and then diving again head first, arched back repeatedly reappears on the surface.	Darren, Packard, Reed-Smith	3
32	Regroup	Otters from the same family, previously scattered, meeting	mei-mei, Reed-Smith	2
33	Reject	Otter refuses to consume/accept food item, discarding it.	Morales	1
34	Repetitive Self-grooming	Otter repeatedly licks own body, licking paws and rubbing paws on face, scratching fur with forepaws or hind-paws, occasionally removing hair.	Ross	1
35	Repetitive Chewing	Otter repeatedly chews on body part or external object.	Almonte	1
36	Repetitive Corkscrew	Otter repeatedly performs a roll while swimming, reorienting body towards or away from water but maintaining direction of travel.	Morabito and Bashaw	1
37	Repetitive Digging/Scratching	Otter repeatedly digs or scratches on surface or object	Morabito and Bashaw Almonte	2
38	Repetitive Flipping	Otter repeatedly swims upwards, backflips headfirst to reorient towards water, then dives again.	Morabito and Bashaw	1
39	Repetitive Grooming	Otter repeatedly licks or scratches with forepaws or hind-paws another otter’s fur, occasionally removing hair.	Ross	1
40	Repetitive Head Swaying	Otter moves head in repetitive motion and pattern.	Morabito and Bashaw	1
41	Repetitive Pacing	Otter moves in a reptitive motion and pattern.	Morabito and Bashaw Almonte	2
42	Repetitive Pushing of Objects	Otter repeatedly uses body to push on object	Morabito and Bashaw	1
43	Repetitive Rocking	Otter repeatedly sways body while laying stationary on back.	Morabito and Bashaw	1
44	Repetitive Seeking	Otter repeatedly searches for external object or animal	Morabito and Bashaw	1
45	Repetitive Sucking	Otter repeatedly uses mouth to suck on body part or external object	Morabito and Bashaw, Island	2
46	Repetitive Swimming	Otter swims in a reptitive motion and pattern.	Morabito and Bashaw Almonte	2
47	Repetitive Teeth Hang	Otter repeatedly grips object or surface with teeth to attach self.	Morabito and Bashaw	1
48	Repetitive Tongue Out	Otter repeatedly hangs tongue outside of mouth.	Morabito and Bashaw	1
49	Repetitive Vocalisation	Otter repeatedly vocalizes out.	Morabito and Bashaw	1
50	Retreat	Otter backs away from object/animal while watching it.	darren, haaken	2
51	Rock Juggling	Otter passes stone back and forth from mouth to paws and between paws and on other stones	Bandini Allison	2
52	Rock Rolling	Otter rolls stone on object/surface/animal or on own body	Bandini	1
53	Rock Water Retrieval	Otter drops stone in water and then retrieves it	Bandini	1
54	Run/Gallop	Otter moves at fast speed, slightly jumping, alternating anterior with posterior limbs	mei-mei, Island, Reed-Smith	3
55	Escape	Otter moves at fast speed, slightly jumping, alternating anterior with posterior limbs away from object/animal.	mei-mei, azevedo , Island	3
56	Chase	Otter moves at fast speed, slightly jumping, alternating anterior with posterior limbs towards fleeing object/animal.	mei-mei, azevedo, Reed-Smith	3
57	Charge	Otter moves at fast speed, slightly jumping, alternating anterior with posterior limbs towards stationary object/animal.	mei-mei, Darren	2
58	Scatter	Otters from a group scattering in different directions	mei-mei, Reed-Smith	2
59	Seeking	Otter searches for object/animal previously encountered or believed to be hidden.	Almonte	1
60	Self-groom	Otter grooms by either licking own body, licking paws, rubbing paws on face or scratching fur with forepaws or hind-paws, or by rubbing or rolling its body on the ground or in sand or other substrate.	Green , Rossi , Metrione , Hasenjager, Packard, Beckel, Haaken, Sarah, Island, Reed-Smith	10
61	Shake	Otter oscillates its body very quickly, horizontally, starting from the neck towards the tail, to remove the water from its fur.	Azevedo , Packard, Farout-Daniels, Reed-Smith	4
62	Rest	Otter is stationary with paws and body on ground, head raised above ground.	mei-mei, Hasenjager, haaken, Reed-Smith	4
63	Skinning	Otter removes certain inedible or undesirable parts from food item.	Morales	1
64	Sleep	Otter is lying in a resting moment, with eyes open or closed. The body may be stretched or curled in fetal position. The otter may be lying on the side or with the belly up or down. The head may be laying on the body or on the floor, but if there is a strong noise, the otter may raise the head, resting again immediately after.	Azevedo , Island, Reed-Smith	3
65	Sniff ground	Otter lowers nose to ground, moving head back and forth, either while stationary or walking	Green , Hasenjager, Island, Reed-Smith	4
66	Stand	Otter is stationary with paws on ground or other surfaces, body off of ground.	mei-mei, Green	2
67	Siege	Otter(s) surround other otter(s) in holt, vocalizing and posturing without attempting to enter holt.	darren	1
68	Stomp	Otter lifts hind feternately up and down	Green	1
69	Surf	Otter moves at fast speeds while swimming, so that water is pushed off to sides, head and neck above water	mei-mei, island, Beckel	3
70	Surf away	Otter moves at fast speeds while swimming away from object/animal, so that water is pushed off to sides, head and neck above water	mei-mei, island, Beckel	3
71	Swim	Otter is moving while in water, head, neck and back above water	mei-mei, Packard, Beckel, Reed-Smith	4
72	Swim away	Otter is moving while in water, head, neck and back above water, away from object/animal	mei-mei, Packard, Beckel, Reed-Smith	4
73	Swim toward	Otter is moving while in water, head, neck and back above water, towards object/animal	mei-mei, Packard, Beckel, Reed-Smith	4
74	Tail Rubbing	Otter rubs its tail against surface.	Rossi	1
75	Tripod stand	Otter is stationary, standing upright vertically on land, resting on posterior limbs, anterior limbs raised.	mei-mei	1
76	Turn around	Otter turns ~180 degrees to face the opposite direction	mei-mei	1
77	Vocalization	Otter vocalizes.	Darren, Faurot-Daniels	2
78	Walk/Amble	Otter moves at slow speed.	mei-mei, Island, Reed-Smith	3
79	Walk away	Otter moves at slow speed away from object/animal.	mei-mei, Island	2
80	Approach	Otter moves at slow speed towards object/animal, may stop periodically during approach, and stopping once near.	mei-mei, azevedo , island, Reed-Smith	4
81	Tackle	Otter jumps onto another otter; jumping may result in one otter pinning another otter to the ground	Green	1
82	Yawn	Otter involuntarily opens its mouth and/or slowly stretches its body and limbs to the fullest of their extension.	Azevedo	1
83	Run together	Otters move in the same direction, with or without physical contact.	Azevedo	1
84	Swim together	Otters move in water in the same direction, close to each other, with the belly up or down, with or without physical contact.	Azevedo	1
85	Scent marking	Otter urinates and/or defecates. Other otters may approach the urine and/or feces, smelling and/or touching it. Sometimes the second animal may urinate and/or defecate on top of the first urine and/or feces.	Azevedo, Reed-Smith	2
86	Sniff other	Otter directs its snout to another otter with smooth vertical oscillations, at a very close distance, sometimes touching the other otter.	Azevedo, Island	2
87	Approach with open mouth	Otter moves at slow speed towards object/animal, with open mouth.	Azevedo	1
88	Avoid approach	Otter lifts its anterior limbs directing them towards the other, avoiding its approach. There can be physical contact.	Azevedo	1
89	Touch	Otter touches quickly the other with the snout and/or the anterior limbs, not for fighting, playing, rubbing or smelling.	Azevedo	1
90	Social rubbing	Otter leans on the other otter’s body and can move smoothly against the other.	Azevedo , Beckel	2
91	Mating position	Otter places itself on top of another otter, involving her with the anterior limbs and biting her on the neck. Female can also show this behavior.	Azevedo	1
92	Avoid mating	Otter rejects the attempt of mating by another otter, changing the position, moving or even running away.	Azevedo	1
93	Shove	Otter kicks another otter, supporting the weight on the anterior limbs and moving the posterior limb in the direction of the other otter, hitting the otter, not for fighting or play.	Azevedo , Packard	2
94	Steal	Otter takes away, with the mouth, an object or food that another otter possesses.	Azevedo	1
95	Sleep together	Otters are lying in a resting moment in the same place. The heads may be laying on their own or on each other bodies or on the floor.	Azevedo	1
96	Clumped Movement	Otters move together in a tightly knitted fashion (not a line) forming a clumped moving mass	sarah	1
97	Vocal Follow	Otter vocalizes while following another Otter, sometimes continuously.	sarah	1
98	Herd	Otters face and move in the same direction towards edge of water, leading fish out of the water or into a corner.	sarah	1
99	Group Dive	Otters dive together within a short duration.	sarah	1
100	Vigilance	Otter is acting with caution and cautious of presence of stimuli, eyes may be locked onto stimuli.	Sarah	1
101	Alert Locomotion	Otters stop mid-activity, raising head to look around, followed by group movement in a direction.	Sarah	1
102	Follow in single file	Otters follow a lead otter in a single file, often along narrow walkways/corridors.	sarah	1
103	Begging	Otter follows another Otter carrying food item, head oriented towards, sometimes making calls directed at other Otter or attempting to steal food item.	sarah, packard, Reed-Smith	3
104	Fishing	Otters are in water either herding or diving with the purpose of acquiring fish.	sarah	1
105	Ground Rub	Otter(s) grooms by rolling around in sand or other subtrate, can be used to dry off.	sarah, haaken, Island, Beckel, Reed-Smith	5
106	Dunk	While floating on the back, the otter briefly dips the head in and out of the water; the chin is pushed forward, and the back of the head moves dorsally	Packard	1
107	Hanging Groom	Belly-down with both rear and head submerged; the arched back remains visible at the surface motionless for a few seconds as the otter apparently grooms its belly	Packard	1
108	Logroll	From a belly-up position, the otter rotates to the side like a rolling log	Packard	1
109	Sidescan	Belly-up or on side, the otter turns its head in various directions	Packard	1
110	Rocking	From a belly-up position, the otter does a side roll with torso arched such that the feet and paws remain out of the water	Packard	1
111	Somersault	Full 360" forward roll with the head tucked close to the belly; often only the curved back is visible until the head reappears at the end of the roll	Packard	1
112	Frontstroke	Front paws repeatedly stroke some area of the otter's own body	Packard	1
113	Hindstroke	Rear feet rub some area of otter's own body	Packard	1
114	Tuckroll	Head is brought toward chest but bent over to side while otter does a 360 degree side roll	Packard	1
115	Swim Chase	Otter rapidly swims behind another otter	Packard	1
116	Chinning	Otter swims slowly towards another, and places chin on chest, belly or near head of the other otter	Packard	1
117	Clasp (pup)	Otter uses front arms to hold pup to chest; pup is usually clasped around chest, neck or head and becomes limp	Packard	1
118	Gape	Otter holds mouth open while oriented towards other otter or animal, usually at head.	Packard	1
119	Give	Otter, while holding food or an object, relinquishes food/object to another otter.	Packard	1
120	Interfere	Otter attempts to move body between two other interacting otters.	Packard	1
121	Bite Grab	Otter closes mouth on the body of another another, maintaining prolonged contact.	Packard	1
122	Group Porpoise	Otter swims quickly by propelling body head first out of water and then diving again head first, synchronously or in close sequence with partner(s) in the same direction.	Packard	1
123	Paw	Otter reaches out to contact partner with one forepaw, either shoving or patting.	Packard, Beckel	2
124	Docking	The otter places its body on the belly of another otter, by swimming up slowly or by rolling sideways onto its partner; the other otter may move away or remain stationary	Packard, Darren	2
125	Splash	Otter moves partly submerged, belly up, front paws away from body towards another animal, making water splash	Packard	1
126	Suckle	Pup closes mouth in the area of female's otters nipples, suckling to feed.	Packard	1
127	Tumbling	Two otters roll over and over each other; the arched backs are usually visible, with an occasional glimpse of feet, tails, or heads. The body contact is highly variable; sometimes it appears they are wrestling, at other times making jaw contact	Packard, Beckel	2
128	Wrestling	Otters actively grasp each other with forearms around the head and shoulders, then twist to break the hold	Packard, Beckel	2
129	Folding Dive	From a belly-up position, rear feet and shoulders move toward center of body and the otter sinks backwards into water.	Packard	1
130	Rowing	Floating belly-up, otter folds ventrally in a V shape then straightens without submerging, sometimes repeatedly.	Packard	1
131	Sculling	Belly-up, the otter moves along the surface propelled by movement of the tail and (or) feet	Packard	1
132	Sidestroke	The otter swims along the surface on its side; one foot may be waved above surface and head may be oriented toward an object	Packard	1
133	Underwater Swimming	Otter is swimming while completely submerged, usually reppearing at a position in line with previous locomotory direction.	Packard, Meimei	2
134	Submerged	Otter is swimming while completely submerged, usually reppearing at a position not in line with previous locomotory direction.	Packard	1
135	Chest Pound	Otter makes rapid pounding movements with forepaws onto the chest, with or without an object held, a hard object may be balanced on the chest as the otter floats on its back; observer can often hear pounding	Packard, Faurot-Daniels	2
136	Anogenital Contact	Otter muzzles, sniffs or grooms the anogenital area of another otter or itself.	Island, Beckel	2
137	Pseudosuckle	Otter bites, lickes or noses the periteat or abdominal area of another otter.	Island	1
138	Flehmen Response	Otter, while lifting the head, points the nose upwards, retracting the upper lip slightly, and manipulating its mystacial vibrissae back and forth while rapidly inspiring air through her mouth in quick succession, tongue extruded.	Island	1
139	Chew	Otter chews on body part or external object, sometimes substrate.	Island	1
140	Lick	Otter opens mouth and uses tongue to brush other animal, object or surface.	Island Darren	2
141	Headlock	Otter holds other Otter's head with paws while wrestling.	Island	1
142	Nurse	Otter dam nurses pups.	Island	1
143	Startle	Otter pauses mid activity and makes direct eye contact with stimuli	Island Darren	2
144	Directed Gaze	Otter makes direct eye contact with stimuli.	Island	1
145	Repetitive Somersaulting	Full 360" forward roll with the head tucked close to the belly; often only the curved back is visible until the head reappears at the end of the roll, repetitively.	Island	1
146	Repetitive Foot Grab	While somersaulting, Otter repeatedly holds one or both feet.	Island	1
147	Side Saddle	Otter saddles atop another by grabbing onto other otter, usually hanging on the side, occurs during play.	Island	1
148	Nip	Otter non-aggressively bites, grabs or nips at another otter.	Island, Beckel	2
149	Muzzle	Otter nudges, grooms or licks at the body of another otter.	Island	1
150	Forward Submerge	Otter tucks their head underwater and pinches their head to tail, thrusting the tail above their head to propel themselves to depth	Island	1
151	Backward Submerge	Tail thrust forward, back arched into backward dive, generally occurs less often than forward dive	Island	1
152	Push-Off	Otter pushes off a surface to initiate a swim.	Island	1
153	Take	Otter receives item from other otter with mouth or limbs.	Faurot-Daniels	1
154	Sniff	Otter directs its snout to an object with smooth vertical oscillations, at a very close distance, sometimes touching the object.	Island Darren	2
155	Slide	An otter bounds and then slides on its stomach over slippery surface with front legs held closely to sides. Sometimes the tail is arched. May occur during play.	Beckel	1
156	Bubbling Groom	Otter forcefully blows into fur to saturate it with air, lifting head to water's surface to get fresh air for repeated bubbling.	Faurot-Daniels	1
157	Paddle	Otter swims slowly by paddling all four feet at the same time, sometimes the otter looks around.	Reed-Smith, Darren	2
158	Leap	Otter surfaces and then does a small leap head first into the air before diving head-first into the lake again.	Reed-Smith, Darren	2
159	Shore caution	Otter swims towards and then away from the shore with head up or telescoping looking at shore.	Reed-Smith, Darren	2
160	Fish Haul	Otter swims at high speed with head above water, carrying fish in mouth.	Reed-Smith	1
161	Drink	Otter laps water with tongue to drink it.	Reed-Smith	1
162	Stretch	Otter stretches body and limbs to fullest extension while lying on side or back.	Reed-Smith, Azevedo	2
163	Face Rub	Otter rub its own face with its paws.	Reed-Smith	1
164	Urinate	Otter passes urine, tail can be up or down.	Reed-Smith	1
165	Shore Scout	Otter, while swimming, looks towards shore.	Reed-Smith	1
166	Sniff Air	Otter directs its snout upwards with smooth vertical oscillations.	Reed-Smith	1
167	Face paw	Otter uses front paw to touch face of other animal.	Reed-Smith	1
168	Crouch	Otter orients body, hind quarters elevated, head and shoulder lowered, to another animal. Typically accompanied by a scream	Reed-Smith	1
169	Scat check	Otter approaches latrine area to sniff scat, before departing without sprainting.	Reed-Smith	1
170	Water Mating	Otter mates with conspecific while in water.	Reed-Smith	1
171	Group Swim	Multiple Otters swim in a group.	Reed-Smith	1
172	Leapfrog Swim	Otter swims under and comes up in front of another otter as it keeps swimming. Another otter face paws the swimming otter and then falls in place behind the leader again. Behavior must be repeated twice.	Reed-Smith	1
173	Follow	Otter follows a conspecific, on land or in water.	Reed-Smith	1
174	Tandem swim	Two otters swimming side by side, within 1m.	Reed-Smith	1
175	Cooperative Eat	Otters eat from the same food item simulatenously.	Reed-Smith	1
176	Food Share	Otter allows conspecific to eat from own procured food item.	Reed-Smith	1
177	Allo-rest	Otters rest within 0.5m of conspecific.	Reed-Smith	1
178	Group rest	Otters rest within 3m of conspecifics.	Reed-Smith	1
179	Mob defense	Otters surround an antagonistic stimuli.	Reed-Smith	1
180	Step-on	Otter places foot on conspecific rolled on side.	Reed-Smith	1
181	Hiding	Otter(s) are hiding in rocks, holt, shrubs or other cover in response to stimuli.	Reed-Smith	1
182	Rollover	Otter rolls onto side or back with front paws facing out. Can be submissive response to conspecific.	Reed-Smith	1
183	Reverse/Back-up	Otter steps backwards with head/neck pushed down but nose tilted up, oriented towards conspecific and generally whinning and/or screaming. Can be submissive response to conspecific.	Reed-Smith	1
184	Water Dash	Otter(s) run towards water and dive in to evade stimuli.	Reed-Smith	1

### Sheet: Sheet2
	Table A3.2. Ethogram pool that has been applied in this study. Annotation for Table A3.2.: * Whether a behavior could be defined as "motion" depends on whether the otter's position has shifted, thus such motor pattern like "Roll" is not been classified as "motion". * The behavorial objective "Other otters"&"Other species" could be diffcult to identify, so there might be some mistakes. * Different…
	Group	Number	Behavior	Description	Behavioral objective (to ...)				Scale		Count
					non/self	other otters	other species	stimuli	individual	group
	Observe	1	Alert	Otter stop mid-activity, raising head to look around, sometimes standing in an upright position on their hind legs to survey the area.	√				√		3
		2	Alert Locomotion	Otters stop mid-activity, raising head to look around, followed by group movement in a direction.			√			√	1
		3	Periscope	Otter's stretches head and neck upwards above water, sometimes pausing to look around.	√				√		4
		4	Retreat	Otter backs away from object/animal while watching it.	√				√		2
		5	Vigilance	Otter is acting with caution and cautious of presence of stimuli, eyes may be locked onto stimuli.	√			√	√		1
		6	Startle	Otter pauses mid activity and makes direct eye contact with stimuli				√	√		2
		7	Directed Gaze	Otter makes direct eye contact with stimuli.				√	√		1
	Groom	8	Hanging Groom	Belly-down with both rear and head submerged; the arched back remains visible at the surface motionless for a few seconds as the otter apparently grooms its belly	√				√		1
		9	Allogroom	Otter licks or scratches with forepaws or hind-paws, or rubs and rolls on another otter’s fur	√	√			√		6
		10	Self-groom	Otter grooms by either licking own body, licking paws, rubbing paws on face or scratching fur with forepaws or hind-paws, or by rubbing or rolling its body on the ground or in sand or other substrate.	√				√		6
	Bite	11	Bite (fight)	Otter opens mouth and closes on another otter intensely and briefly		√			√		4
		12	Nape bite	Otter closes mouth around nape of neck of another otter.		√			√		2
		13	Bite Grab	Otter closes mouth on the body of another another, maintaining prolonged contact.		√			√		1
	Static	14	Bobbing?Float?	Otter treading water while remaining stationary, without locomotion	√				√		1
		15	Rest	Otter is stationary with paws and body on ground, head raised above ground.	√				√		4
		16	Stand	Otter is stationary with paws on ground or other surfaces, body off of ground.	√				√		2
		17	Tripod stand	Otter is stationary, standing upright vertically on land, resting on posterior limbs, anterior limbs raised.	√				√		1
	Rest	18	Allo-rest	Otters rest within 0.5m of conspecific.	√					√	1
		19	Group rest	Otters rest within 3m of conspecifics.	√					√	1
		20	Sleep	Otter is lying in a resting moment, with eyes open or closed. The body may be stretched or curled in fetal position. The otter may be lying on the side or with the belly up or down. The head may be laying on the body or on the floor, but if there is a strong noise, the otter may raise the head, resting again immediately after.	√				√		3
		21	Sleep together	Otters are lying in a resting moment in the same place. The heads may be laying on their own or on each other bodies or on the floor.	√					√	1
	Land Motion	22	Body Rub	Otter rubs head and neck on ground or drags ventral portion of body on ground	√				√		2
		23	Drag	Otter moves slowly, shuffling the ventral part of the body on the ground	√				√		1
		24	Run together	Otters move in the same direction, with or without physical contact.	√	√	√			√	1
		25	Run/Gallop	Otter moves at fast speed, slightly jumping, alternating anterior with posterior limbs	√				√		3
		26	Escape	Otter moves at fast speed, slightly jumping, alternating anterior with posterior limbs away from object/animal.		√	√		√		3
		27	Chase	Otter moves at fast speed, slightly jumping, alternating anterior with posterior limbs towards fleeing object/animal.		√	√		√		3
		28	Charge	Otter moves at fast speed, slightly jumping, alternating anterior with posterior limbs towards stationary object/animal.		√	√		√		2
		29	Vocal Follow	Otter vocalizes while following another Otter, sometimes continuously.		√			√		1
		30	Herd（驱赶）	Otters face and move in the same direction towards edge of water, leading fish out of the water or into a corner.			√			√	1
		31	Follow in single file	Otters follow a lead otter in a single file, often along narrow walkways/corridors.	√					√	1
	Water Motion	32	Leap	Otter surfaces and then does a small leap head first into the air before diving head-first into the lake again.	√				√		2
		33	Folding Dive	From a belly-up position, rear feet and shoulders move toward center of body and the otter sinks backwards into water.	√				√		1
		34	Group Dive	Otters dive together within a short duration.	√					√	1
		35	Dive	Otter enters water head first, followed by rest of body rolling forward and lastly the tail	√				√		5
		36	Enter water	Otter enters body of water anterior limbs followed by rest of body.	√				√		2
		37	Fall backwards	Otter falls backwards into water, back of head hitting water surface first	√				√		1
		38	Sculling	Belly-up, the otter moves along the surface propelled by movement of the tail and (or) feet	√				√		1
		39	Splash	Otter moves partly submerged, belly up, front paws away from body towards another animal, making water splash	√				√		1
		40	Tandem swim	Two otters swimming side by side, within 1m.		√			√		1
		41	Paddle	Otter swims slowly by paddling all four feet at the same time, sometimes the otter looks around.	√				√		2
		42	Shore caution	Otter swims towards and then away from the shore with head up or telescoping looking at shore.	√				√		2
		43	Shore Scout	Otter, while swimming, looks towards shore.	√				√		1
		44	Underwater Swimming	Otter is swimming while completely submerged, usually reppearing at a position in line with previous locomotory direction.	√				√		2
		45	Submerged	Otter is swimming while completely submerged, usually reppearing at a position not in line with previous locomotory direction.	√				√		1
		46	Forward Submerge	Otter tucks their head underwater and pinches their head to tail, thrusting the tail above their head to propel themselves to depth	√				√		1
		47	Backward Submerge	Tail thrust forward, back arched into backward dive, generally occurs less often than forward dive	√				√		1
		48	Surf	Otter moves at fast speeds while swimming, so that water is pushed off to sides, head and neck above water	√				√		3
		49	Surf away	Otter moves at fast speeds while swimming away from object/animal, so that water is pushed off to sides, head and neck above water			√		√		3
		50	Push-Off	Otter pushes off a surface to initiate a swim.	√				√		1
		51	Swim	Otter is moving while in water, head, neck and back above water	√				√		4
		52	Swim away	Otter is moving while in water, head, neck and back above water, away from object/animal			√		√		4
		53	Swim toward	Otter is moving while in water, head, neck and back above water, towards object/animal			√		√		4
		54	Swim Chase	Otter rapidly swims behind another otter		√			√		1
		55	Chinning	Otter swims slowly towards another, and places chin on chest, belly or near head of the other otter		√			√		1
		56	Swim together	Otters move in water in the same direction, close to each other, with the belly up or down, with or without physical contact.	√					√	1
		57	Porpoise	Otter swims quickly forward by propelling body head first out of water and then diving again head first, arched back repeatedly reappears on the surface.	√				√		3
		58	Group Porpoise	Otter swims quickly by propelling body head first out of water and then diving again head first, synchronously or in close sequence with partner(s) in the same direction.	√					√	1
		59	Dunk	While floating on the back, the otter briefly dips the head in and out of the water; the chin is pushed forward, and the back of the head moves dorsally	√				√		1
		60	Logroll	From a belly-up position, the otter rotates to the side like a rolling log	√				√		1
		61	Sidescan	Belly-up or on side, the otter turns its head in various directions	√				√		1
		62	Rocking	From a belly-up position, the otter does a side roll with torso arched such that the feet and paws remain out of the water	√				√		1
		63	Sidestroke	The otter swims along the surface on its side; one foot may be waved above surface and head may be oriented toward an object	√				√		1
		64	Group Swim	Multiple Otters swim in a group.	√					√	1
		65	Leapfrog Swim	Otter swims under and comes up in front of another otter as it keeps swimming. Another otter face paws the swimming otter and then falls in place behind the leader again. Behavior must be repeated twice.		√			√		1
		66	Fish Haul	Otter swims at high speed with head above water, carrying fish in mouth.			√		√		1
	General Motion	67	Flinch away	Otter swerves or jerks its body away from another immediate otter, sometimes taking a few steps back.		√			√		2
		68	Circle around	Otter(s) form a circle around one or more otters	√				√	√	1
		69	Line Movement	Otter(s) form and move together in a line	√				√	√	1
		70	Walk/Amble	Otter moves at slow speed.	√				√		3
		71	Walk away	Otter moves at slow speed away from object/animal.			√		√		2
		72	Approach	Otter moves at slow speed towards object/animal, may stop periodically during approach, and stopping once near.			√		√		4
		73	Clumped Movement	Otters move together in a tightly knitted fashion (not a line) forming a clumped moving mass			√			√	1
		74	Approach with open mouth	Otter moves at slow speed towards object/animal, with open mouth.			√		√		1
		75	Gape	Otter holds mouth open while oriented towards other otter or animal, usually at head.		√	√		√		1
		76	Lunge	Otter suddenly performs a forward body movement towards another immediate otter		√			√		4
		77	Scatter	Otters from a group scattering in different directions	√					√	2
		78	Interfere	Otter attempts to move body between two other interacting otters.	√				√		1
	Multi-matrix Motion	79	Onto land	Otter uses anterior limbs to pull body out of water.	√				√		2
		80	Follow	Otter follows a conspecific, on land or in water.		√			√		1
		81	Water Dash	Otter(s) run towards water and dive in to evade stimuli.				√	√	√	1
	Rock	82	Rock Juggling	Otter passes stone back and forth from mouth to paws and between paws and on other stones	√				√		1
		83	Rock Rolling	Otter rolls stone on object/surface/animal or on own body	√		√		√		1
		84	Rock Water Retrieval	Otter drops stone in water and then retrieves it	√				√		1
	Feed	85	Begging	Otter follows another Otter carrying food item, head oriented towards, sometimes making calls directed at other Otter or attempting to steal food item.		√			√		3
		86	Fishing	Otters are in water either herding or diving with the purpose of acquiring fish.			√			√	1
		87	Drink	Otter laps water with tongue to drink it.	√				√		1
		88	Cooperative Eat	Otters eat from the same food item simulatenously.	√					√	1
		89	Food Share	Otter allows conspecific to eat from own procured food item.	√					√	1
		90	Take	Otter receives item from other otter with mouth or limbs.		√			√		1
		91	Eat	Otter is eating or chewing food item, anterior limbs sometimes assist with holding item.	√				√		6
		92	Reject	Otter refuses to consume/accept food item, discarding it.	√				√		1
		93	Skinning	Otter removes certain inedible or undesirable parts from food item.			√		√		1
		94	Steal	Otter takes away, with the mouth, an object or food that another otter possesses.		√			√		1
		95	Give	Otter, while holding food or an object, relinquishes food/object to another otter.		√			√		1
	Excrete	96	Defecate/Spraint	Otter urinates and/or defecates	√				√		6
		97	Latrine Dance	Otter stomps its rear legs several times before defecating and/or urinating	√				√		5
		98	Scent marking	Otter urinates and/or defecates. Other otters may approach the urine and/or feces, smelling and/or touching it. Sometimes the second animal may urinate and/or defecate on top of the first urine and/or feces.		√			√		2
		99	Urinate	Otter passes urine, tail can be up or down.	√				√		1
		100	Scat check	Otter approaches latrine area to sniff scat, before departing without sprainting.	√				√		1
	Holt behavoir	101	Defend	Otter positions self to block entrance to holt from other otters, vocalizing and posturing, while remaining within holt.		√			√		1
		102	Siege	Otter(s) surround other otter(s) in holt, vocalizing and posturing without attempting to enter holt.		√			√	√	1
	Nose Conatct	103	Anogenital Contact	Otter muzzles, sniffs or grooms the anogenital area of another otter or itself.	√		√		√		2
		104	Sniff	Otter directs its snout to an object with smooth vertical oscillations, at a very close distance, sometimes touching the object.		√	√			√	1
		105	Sniff ground	Otter lowers nose to ground, moving head back and forth, either while stationary or walking	√				√		4
		106	Sniff other	Otter directs its snout to another otter with smooth vertical oscillations, at a very close distance, sometimes touching the other otter.		√			√		2
		107	Sniff Air	Otter directs its snout upwards with smooth vertical oscillations.	√				√		1
		108	Anogenital Contact	Otter muzzles, sniffs or grooms the anogenital area of another otter or itself.	√	√			√		2
		109	Pseudosuckle	Otter bites, lickes or noses the periteat or abdominal area of another otter.		√			√		1
		110	Flehmen Response	Otter, while lifting the head, points the nose upwards, retracting the upper lip slightly, and manipulating its mystacial vibrissae back and forth while rapidly inspiring air through her mouth in quick succession, tongue extruded.	√				√		1
		111	Chew	Otter chews on body part or external object, sometimes substrate.	√		√		√		1
		112	Nose contact	Otter uses nose to touch another otter in a solicitous, usually the nose but can be on any part of the body.		√			√		4
	Multiple contact	113	Touch	Otter touches quickly the other with the snout and/or the anterior limbs, not for fighting, playing, rubbing or smelling.		√			√		1
	Stroke	114	Frontstroke	Front paws repeatedly stroke some area of the otter's own body	√				√		1
		115	Hindstroke	Rear feet rub some area of otter's own body	√				√		1
	Overlap	116	Social rubbing	Otter leans on the other otter’s body and can move smoothly against the other.		√			√		2
		117	Mating position	Otter places itself on top of another otter, involving her with the anterior limbs and biting her on the neck. Female can also show this behavior.		√			√		1
	Sex	118	Masturbation	Otter performs a sexual display, such as licking at anogenital areas, without intent to mate	√				√		2
		119	Water Mating	Otter mates with conspecific while in water.		√			√		1
		120	Avoid mating	Otter rejects the attempt of mating by another otter, changing the position, moving or even running away.		√			√		1
	Dry	121	Ground Rub	Otter(s) grooms by rolling around in sand or other subtrate, can be used to dry off.	√				√	√	5
		122	Shake	Otter oscillates its body very quickly, horizontally, starting from the neck towards the tail, to remove the water from its fur.							1
	Roll	123	Somersault	Full 360" forward roll with the head tucked close to the belly; often only the curved back is visible until the head reappears at the end of the roll	√				√		1
		124	Tuckroll	Head is brought toward chest but bent over to side while otter does a 360 degree side roll	√				√		1
		125	Tumbling	Two otters roll over and over each other; the arched backs are usually visible, with an occasional glimpse of feet, tails, or heads. The body contact is highly variable; sometimes it appears they are wrestling, at other times making jaw contact		√				√	2
		126	Rollover	Otter rolls onto side or back with front paws facing out. Can be submissive response to conspecific.		√			√		1
		127	Rowing	Floating belly-up, otter folds ventrally in a V shape then straightens without submerging, sometimes repeatedly.	√				√		1
	Play	128	Play	Otter interacts in a playful non-aggressive manner with another otter, or towards object or enrichment		√	√		√		4
		129	Play-fighting	Otter chases and feigns fight with other otter, wrestling and rolling, without aggression		√			√		4
	Pups	130	Nurse	Otter dam nurses pups.		√			√		1
		131	Clasp (pup)	Otter uses front arms to hold pup to chest; pup is usually clasped around chest, neck or head and becomes limp		√			√		1
		132	Suckle	Pup closes mouth in the area of female's otters nipples, suckling to feed.		√			√		1
	Stretchs	133	Stretch	Otter stretches body and limbs to fullest extension while lying on side or back.	√				√		2
		134	Yawn	Otter involuntarily opens its mouth and/or slowly stretches its body and limbs to the fullest of their extension.	√				√		1
	Hold	135	Wrestling	Otters actively grasp each other with forearms around the head and shoulders, then twist to break the hold		√			√		2
		136	Headlock	Otter holds other Otter's head with paws while wrestling.		√			√		1
		137	Chest Pound	Otter makes rapid pounding movements with forepaws onto the chest, with or without an object held, a hard object may be balanced on the chest as the otter floats on its back; observer can often hear pounding	√				√		2
	Grab	138	Side Saddle	Otter saddles atop another by grabbing onto other otter, usually hanging on the side, occurs during play.		√			√		1
		139	Nip	Otter non-aggressively bites, grabs or nips at another otter.		√			√		1
	Lick	140	Lick	Otter opens mouth and uses tongue to brush other animal, object or surface.			√		√		2
		141	Muzzle	Otter nudges, grooms or licks at the body of another otter.		√			√		1
	Face	142	Face Rub	Otter rub its own face with its paws.	√				√		1
		143	Face paw	Otter uses front paw to touch face of other animal.			√		√		1
	Defence	144	Avoid approach	Otter lifts its anterior limbs directing them towards the other, avoiding its approach. There can be physical contact.		√			√		1
		145	Shove	Otter kicks another otter, supporting the weight on the anterior limbs and moving the posterior limb in the direction of the other otter, hitting the otter, not for fighting or play.		√			√		2
		146	Mob defense	Otters surround an antagonistic stimuli.				√		√	1
	Others	147	Turn around	Otter turns ~180 degrees to face the opposite direction	√				√		1
		148	Clapping	Otter places itself on top of its posterior limbs, moving its anterior limbs against each other repeatedly. Sometimes the otter jumps slightly.	√				√		1
		149	Climb	Otter uses anterior limbs to pull and posterior limbs to push body up along a vertical structure	√				√		1
		150	Dig	Otter uses front legs to move dirt, leaves, etc., on ground	√				√		1
		151	Grab	Otter uses anterior paws close around another otter's body part.		√			√		1
		152	Jump	Otter lifts anterior limbs followed by pushing off with posterior limbs.	√				√		1
		153	Stomp	Otter lifts hind feternately up and down	√				√		1
		154	Tail Rubbing	Otter rubs its tail against surface.	√				√		1
		155	Step-on	Otter places foot on conspecific rolled on side.		√			√		1
		156	Hiding	Otter(s) are hiding in rocks, holt, shrubs or other cover in response to stimuli.				√	√	√	1
		157	Regroup	Otters from the same family, previously scattered, meeting	√					√	2
		158	Slide	An otter bounds and then slides on its stomach over slippery surface with front legs held closely to sides. Sometimes the tail is arched. May occur during play.	√				√		1
		159	Bubbling Groom	Otter forcefully blows into fur to saturate it with air, lifting head to water's surface to get fresh air for repeated bubbling.	√				√		1
		160	Docking	The otter places its body on the belly of another otter, by swimming up slowly or by rolling sideways onto its partner; the other otter may move away or remain stationary		√			√		1
		161	Paw	Otter reaches out to contact partner with one forepaw, either shoving or patting.		√			√		1
		162	Mount	Otter mounts another otter, biting of nape of neck may occur during mounting, mating may also occur.		√			√		4
		163	Tackle	Otter jumps onto another otter; jumping may result in one otter pinning another otter to the ground		√			√		1
		164	Crouch	Otter orients body, hind quarters elevated, head and shoulder lowered, to another animal. Typically accompanied by a scream			√		√		1
		165	Reverse/Back-up	Otter steps backwards with head/neck pushed down but nose tilted up, oriented towards conspecific and generally whinning and/or screaming. Can be submissive response to conspecific.		√			√		1
	Sound	166	Vocalization	-							2
