## Supplementary material for "Agonism between family groups of cooperative breeding smooth-coated otters (*Lutrogale perspicillata*)": Table A4

### Sheet: Sheet1
Table A4. Ethogram describing behaviors scored in otters’ intraspecific agonistic interactions in water or semi-water environments. The original ethogram is based on Darren’s previous project (Ang, 2022) and builds on the collected ethograms for multiple otter species from previous studies (See Table A2 for the sources of the studies, and see Appendix for the collected ethograms). The behaviors w…
Type+	Key	Code	Category	Description
State behavior/event	a	Bite *	Intense	Otter opens mouth and closes on another otter, closes mouth on the body of another another, sometimes maintaining prolonged contact.
State behavior/event	b	Grab	Intense	Anterior paws close around another otter's abdomen, head, or sholders
State behavior/event	c	Nose contact	Intense	Otter uses nose to touch another otter in a solicitous, usually the nose but can be on any part of the body.
Point behavior/event	d	Regroup	Intense	Otters from the same family group, previously scattered, meeting
Point behavior/event	e	Scatter	Intense	Otters from a group scattering in different directions
State behavior/event	f	Alert	Land	Stop mid activity, raise head to look around
State behavior/event	g	Run	Land	Quick locomotion without direction in relation to any other otter, slightly jumping, alternating anterior with posterior limbs
State behavior/event	h	Run away	Land	Quick locomotion away from another otter individual or group, slightly jumping, alternating anterior with posterior limbs
State behavior/event	i	Run toward	Land	Quick locomotion toward another otter individual or group, slightly jumping, alternating anterior with posterior limbs
State behavior/event	j	Sniff ground	Land	Otter lowers nose to ground, moving head back and forth, either while stationary or walking
State behavior/event	k	Stand	Land	Paws on ground or other surfaces, body off of ground, no locomotion
State behavior/event	l	Tripod stand	Land	Upright vertical position on land, resting on posterior limbs, anterior limbs raised, no locomotion
Point behavior/event	m	Turn around	Land	From either a “toward” or an “away from” movement, turn ~180 degrees to face the opposite direction
State behavior/event	n	Walk	Land	Slow speed of locomotion without direction in relation to any other otter
State behavior/event	o	Walk away	Land	Slow speed of locomotion away from another otter individual or group
State behavior/event	p	Walk toward	Land	Slow speed of locomotion toward another otter individual or group
State behavior/event	q	Bobbing	Water	Otter treading water, no locomotion
State behavior/event	r	Circle around	Water	Multiple otters form a circle around one or more otters
Point behavior/event	s	Dive	Water	Head lowers into water followed by rest of body rolling forward and lastly the tail
Point behavior/event	t	Enter water	Water	Anterior limbs enter water followed by rest of body
Point behavior/event	u	Onto land	Water	Using anterior limbs to pull body out of water
State behavior/event	w	Retreat	Water	Otter backs away from object/animal while watching it.
State behavior/event	x	Submerged	Water	Whole body below water surface
State behavior/event	F	Surf	Water	Fast locomotion without clear direction, so that water is pushed off to sides, head and neck above water
State behavior/event	y	Surf away	Water	Fast locomotion away from a target otter individual or group, so that water is pushed off to sides, head and neck above water
State behavior/event	z	Surf towards	Water	Fast locomotion toward a target otter individual or group, so that water is pushed off to sides, head and neck above water
State behavior/event	A	Swim	Water	Locomotion in water without direction in relation to any other otter, head and neck above water
State behavior/event	B	Swim away	Water	Locomotion in water away from another otter individual or group, head and neck above water
State behavior/event	C	Swim toward	Water	Locomotion in water toward another otter individual or group, head and neck above water
Point behavior/event	D	Tripod scope	Water	Otter pull head neck until part of its chest above the water surface, looking at something
State behavior/event	E	Porpoise	Water	Otter swims quickly forward by propelling body head first out of water and then diving again head first, arched back repeatedly reappears on the surface.
State behavior/event	G	Startle	Water & Land	Otter pauses mid activity and makes direct eye contact with stimuli
State behavior/event	v	Periscope/Spotting **	Water & Land	Otter's stretches head and neck upwards above water, sometimes pausing to look around. [to search for enimies, conbine with bobbing/swim/surf]
Annotation for Table 3: * Modifiers of behavior item “Bite”: Grab, Walk; based on the adjoint behaviors ** Modifiers of behavior item “Periscope/Spotting”: Bobbing, Surf, Swim, Walk, Run; based on the adjoint behaviors + The term "event" is the default for BORIS. Since in the article we classify all the content related to behaviors using the term "behavior(s)", here we also indicate the "behavior…
