## Supplementary material for "Agonism between family groups of cooperative breeding smooth-coated otters (*Lutrogale perspicillata*)": Table A6

### Sheet: Sheet1
Table A6. Description of variables used in GLM
Variable	Features	Description
spe	Difference value	Headcount of the winner’s family - Headcount of the loser’s family
L	Count	Headcount of the loser’s family
dev	Ratio	Headcount of the winner’s family / Headcount of the loser’s family
envWF	The features of the fight	Water fight or land fight
